# New genetic insights about hybridization and population structure of hawksbill and loggerhead turtles from Brazil

**DOI:** 10.1101/2020.04.17.046623

**Authors:** Larissa S. Arantes, Sibelle T. Vilaça, Camila J. Mazzoni, Fabrício R. Santos

## Abstract

An extremely high incidence of hybridization among sea turtles is found along the Brazilian coast. To understand this atypical phenomenon and its impact on sea turtle conservation, research focused in the evolutionary history of sea turtles is fundamental. We assessed high quality multilocus haplotypes of 143 samples of the five species of sea turtles that occur along the Brazilian coast to investigate the hybridization process and the population structure of hawksbill (*Eretmochelys imbricata*) and loggerhead turtles (*Caretta caretta*). The multilocus data were initially used to characterize interspecific hybrids. Introgression (F2 hybrids) was only confirmed in hatchlings of F1 hybrid females (hawksbill × loggerhead), indicating that introgression was either previously overestimated and F2 hybrids may not survive to adulthood, or the first-generation hybrid females nesting in Brazil were born as recent as few decades ago. Phylogenetic analyses using nuclear markers recovered the mtDNA-based Indo-Pacific and Atlantic lineages for hawksbill turtles, demonstrating a deep genetic divergence dating from the early Pliocene. In addition, loggerhead turtles that share a common feeding area and belong to distinct Indo-Pacific and Atlantic mtDNA clades present no clear genetic differentiation at the nuclear level. Finally, our results indicate that hawksbill and loggerhead rookeries along the Brazilian coast are likely connected by male-mediated gene flow.
