## Supplementary Table S1 for "New genetic insights about hybridization and population structure of hawksbill and loggerhead turtles from Brazil"

### Sheet: putative hybrids
Table S1. Information of hybrid individuals: locality, morphology, collected individual, mtDNA haplotype based on control region, previous classification by Vilaça et al. (2012) and classification based on multilocus data investigated in this study. Cc: Caretta caretta, Ei: Eretmochelys imbricata, Cm: Chelonia mydas, Lo: Lepidochelys olivacea. F1: First Generation Hybrid.
ID	Samples	Locality	Morphology	Collected individual	Control region of the mtDNA			Hybrid class by Vilaça et al. (2012)			Result based on multilocus data of this work
					Species	Haplotype	Genbank	Crossing	Level	Molecular Data used to detect introgression
1	R0061	Bahia	Ei	Pelagic individual	Cc	CC-A4.2	KF840725	Ei x Cc	Introgression signal with Ei	Cmos	F1 (Ei x Cc)
2	R0078	Bahia	Ei	Nesting female	Cc	CC-A4.2	KF840725	Ei x Cc	Introgression signal with Ei	Rag1	F1 (Ei x Cc)
3	R0080	Bahia	Ei	Nesting female	Cc	CC-A4.2	KF840725	Ei x Cc	Introgression signal with Cc	Microsatellite (CC1G03)	F1 (Ei x Cc)
4	R0084	Bahia	Ei	Nesting female	Cc	CC-A4.1	KF840723	Ei x Cc	Introgression signal with Ei	RFLP (CM12)	F1 (Ei x Cc)
5	R0088	Bahia	Ei	Nesting female	Cc	CC-A4.1	KF840723	Ei x Cc	Introgression signal with Ei	RFLP (CM12)	F1 (Ei x Cc)
6	R0153	Sergipe	Ei	Pelagic individual	Cc	CC-A4.2	KF840725	Ei x Cc	Introgression signal with Cc	Rag1	F1 (Ei x Cc)
7	R0177	Bahia	Ei	Nesting female	Cc	CC-A4.1	KF840723	Ei x Cc	Introgression signal with Ei	Rag1	F1 (Ei x Cc)
8	R0025	Bahia	Ei	hatchling	Cc	CC-A4.1	KF840723	Ei x Cc	Introgression signal with Ei	Cmos, Rag2 and RFLP (CM28)	Introgression with Ei (421, 966, 46208, 109472, 114650 and 76958)
9	R0196	Bahia	Ei x Cm	hatchling	Cc	CC-A4.2	KF840725	Ei x Cc	Introgression signal with Ei	Cmos, Rag2 and RFLP(CM14 and CM28)	Introgression with Ei (421 and 109472)
10	R0217	Bahia	Ei	Pelagic individual	Cc	CC-A4.2	KF840725	Ei x Cc	Introgression signal with Ei and Cc	Cmos, Rag2 and RFLP (CM12)	Cc
11	R0069	Atol das Rocas	Ei	Pelagic individual	Ei	EiIP16	KF709641	Ei x Cc	Introgression signal with Ei	R35	Ei
12	R0264	Bahia	Ei x Cm	hatchling	Cc	CC-A4.1	KF840723	Ei x Cc x Cm	Introgression signal with Ei and Cc	Cmos and RFLP(CM14)	Introgression with Cc (856) and Ei (46208)
13	R0265	Bahia	Ei x Cm	hatchling	Cc	CC-A4.1	KF840723	Ei x Cc x Cm	Introgression signal with Ei	RFLP (CM14)	Introgression with Cc (46208) and Ei (856, 966 and 76958)
14	R0267	Bahia	Ei x Cm	hatchling	Cc	CC-A4.1	KF840723	Ei x Cc x Cm	Introgression signal with Ei and Cc	Cmos, Rag1 , Rag2 and microsatellite (CC1G03)	Introgression with Ei (421, 856, 23712, 30573, 46208, 3061, 31476 and 76958)
15	R0268	Bahia	Ei x Cm	hatchling	Cc	CC-A4.1	KF840723	Ei x Cc x Cm	Introgression signal with Ei	RFLP (CM14)	Introgression with Ei (421, 30573, 46208, 109472 and 114650)
16	UERJ 83	Ceará	Cc	Pelagic individual	Cc	CC-A17	KF840727	-	-	-	F1 (Lo x Cc)
17	1739	Bahia	Cc	Nesting female	Cc	CC-A4.1	KF840723	-	-	-	F1 (Ei x Cc)
18	R0072	Bahia	Ei	Pelagic individual	Ei	EiA01	EF210779	Ei x Cc	F1	-	Ei
19	R0077	Bahia	Ei	Nesting female	Cc	CC-A4.2	KF840725	Ei x Cc	F1	-	F1 (Ei x Cc)
20	R0085	Bahia	Ei	Nesting female	Cc	CC-A4.1	KF840723	Ei x Cc	F1	-	F1 (Ei x Cc)
21	R0181	Bahia	Ei	Nesting female	Cc	CC-A4.2	KF840725	Ei x Cc	F1	-	F1 (Ei x Cc)
22	R0197	Bahia	Ei	Nesting female	Cc	CC-A4.1	KF840723	Ei x Cc	F1	-	F1 (Ei x Cc)
23	R0024	Bahia	Ei	Nesting female	Cc	CC-A4.1	KF840723	Ei x Cc	F1	-	F1 (Ei x Cc)
24	R0141	Ceará	Ei	Pelagic individual	Cc	CC-A4.2	KF840725	Ei x Cc	F1	-	F1 (Ei x Cc)
25	R0210	Bahia	Ei	Nesting female	Cc	CC-A4.1	KF840723	Ei x Cc	F1	-	F1 (Ei x Cc)
26	R0083	Bahia	Ei	Nesting female	Lo	-	DQ177335	Lo x Ei	F1	-	F1 (Lo x Ei)
27	R0180	Bahia	Ei	Nesting female	Lo	-	DQ177335	Lo x Ei	F1	-	F1 (Lo x Ei)
28	R0384	São Paulo	Cc	Pelagic individual	Lo	-	DQ177335	Lo x Cc	F1	-	F1 (Lo x Cc)
29	2194	Sergipe	Cc x Lo	Nesting female	Lo	Hap F	EU365971	-	-	-	F1 (Lo x Cc)
30	UERJ 72	Sergipe	Cc	Nesting female	Lo	Hap F	EU365971	Lo x Cc	F1	-	F1 (Lo x Cc)
31	UERJ 74	Sergipe	Cc	Nesting female	Lo	Hap F	EU365971	Lo x Cc	F1	-	F1 (Lo x Cc)
32	UERJ 77	Sergipe	Cc x Lo	Nesting female	Lo	Hap F	EU365971	Lo x Cc	F1	-	F1 (Lo x Cc)
33	UERJ 79	Sergipe	Cc	Nesting female	Lo	Hap F	EU365971	Lo x Cc	F1	-	F1 (Lo x Cc)
34	UERJ 93	Sergipe	Cc	Nesting female	Lo	Hap F	EU365971	Lo x Cc	F1	-	F1 (Lo x Cc)
35	UERJ 96	Sergipe	Cc	Nesting female	Lo	Hap F	EU365971	Lo x Cc	F1	-	F1 (Lo x Cc)
36	UERJ 108	Sergipe	Cc x Lo	Nesting female	Lo	Hap F	EU365971	Lo x Cc	F1	-	F1 (Lo x Cc)
37	UERJ 119	Sergipe	Cc x Lo	Nesting female	Lo	Hap F	EU365971	Lo x Cc	F1	-	F1 (Lo x Cc)
38	UERJ 121	Sergipe	Cc x Lo	Nesting female	Lo	Hap F	EU365971	Lo x Cc	F1	-	F1 (Lo x Cc)
