## Supplementary Table S2 for "New genetic insights about hybridization and population structure of hawksbill and loggerhead turtles from Brazil"

### Sheet: PCR and selected loci
Table S2. Primers, PCR specifications and number of diagnostic sites considering different hybrid crossings for each nuclear marker. Nuclear markers included in each dataset are specified with X. Cc: Caretta caretta, Ei: Eretmochelys. imbricata, Lo: Lepidochelys olivacea, Cm: Chelonia mydas, Dc: Dermochelys coriacea.
Locus	GenBank accession number	Forward Primer Sequence 5’- 3’	Reverse Primer Sequence 5’- 3’	Amplicon Size (bp)	Annealing temperature	Number of individuals							Number of diagnostic sites			Dataset 1 - Phylogenetic Analysis	Dataset 2 - Structure Analysis
						Cc	Ei	Lo	Cm	Dc	Hybrids	Total	Cc x Ei	Cc x Lo	Ei x Lo
421	MT230953 - MT230963	ATGAAATACCTTGTTTGATGTCTGCT	GGTCTGCAGCACATGGACG	334	57°C	53	39	9	2	2	38	143	2	6	6	X	X
856	MT230964 - MT230969	CCCTGACCTTTGTGCAGGCA	TGAGGGTTAGATTGTGTCTACCGT	297	59°C	53	39	6	0	0	38	136	3	2	1	X	X
966	MT235978 - MT235990	TGGCATATATCACATTGGTAGATGA	GCTGAGTAAGCGTTGTTCTGA	289	54°C	53	39	6	0	0	38	136	1	4	4	X	X
999	MT235991 - MT235997	TGTTTCTCTTCAAAACAGCCACA	TGCTTGTGATTGGCATAACTGAC	355	54°C	15	15	2	2	2	10	46	3	0	3
1104	MT235998 - MT236009	TGAGTTCCCTCAGGCAGACTCT	ACCCTAGTCTCTACTCACCTGTGA	300	59°C	15	15	2	2	2	10	46	0	1	0
3061	MT230970 -MT230976	GTGCCCACACACCACAAGAT	CATCACATTTATGTTTGTGTATCTGCA	334	56°C	15	35	2	2	2	24	80	4	4	6	X
9672	MT236010 - MT236020	ATCTGGGATCACAAACACTACA	ACGCTAGTTAAGTTACGTAAATCATT	334	57°C	49	13	2	2	0	9	75	0	2	2
15731	MT236021 - MT236027	TGCTCTGATGATGAGTTGATTTCAGA	TGGCCCAGTGCTTGAGTGTT	354	58°C	15	15	2	2	2	10	46	4	1	3
23712	MT236028 - MT236036	TGCTCCCCTGTCCTCCTCAT	TGCTCACATGACTGGCTGGGT	335	61°C	53	39	6	2	0	38	138	2	3	1	X	X
25510	MT236037 - MT236044	AGCACTGTAGAACAATATCTTGATCCT	CTGCATGCACGTAGCTGCTT	333	57°C	15	15	2	2	2	10	46	2	1	3
30573	MT236045 - MT236054	ATGACAGCACTGGCCCAATC	AATTACTGCAAGAGAACAGGGC	316	57°C	53	39	6	2	2	38	140	2	1	1	X	X
31476	MT236055 - MT236062	TGGCCTGGAAGTAAATCAAACAGCA	ACTTCCAGGTCTGTGTGGGGG	238	60°C	15	34	2	2	2	24	79	1	1	0	X
32169	MT236063 - MT236069	GGCATTGCCCACTACGTAC	TGATGTCTCCAGCCTCCAGT	321	57°C	15	15	2	2	2	10	46	2	1	1
42006	MT236070 - MT236081	GCCAGTCAGTTGAGTTTCCTGC	ACTGGAGAAATAGAGAGAGGGAGTT	353	57°C	53	39	9	2	2	38	143	0	3	3	X	X
42807	MT236082 - MT236089	ACGCCTCTCTGTCCCATTCAGT	TGCACAGGTCCAGGGAGACT	306	60°C	15	15	2	2	2	10	46	3	2	5
46208	MT236090 - MT236097	TGGTTTCTGACTGCATTCTCT	CACATTCAGTAAATCATAACCTTTCCA	348	59°C	53	39	9	0	0	38	139	1	2	2	X	X
53038	MT236098 - MT236107	TGATGCTGGTGCGAGTTTGA	AGTCACAGCTCAGTATCTCGGT	368	57°C	15	15	2	2	2	8	44	3	3	4
64188	MT230977 - MT230983	GGGACCATATTCTTCCCTGCACT	CTTGTTCCTTCCCAAGTGGAGT	349	58°C	15	15	2	2	2	10	46	4	0	4
67959	MT236108 - MT236118	TGGTTTTTGCCTCTCTCTGATCT	TGGCCTCTGTTATGGAGTAGGT	332	57°C	15	35	2	2	2	24	80	2	5	3	X
76958	MT230984 - MT230989	CAAGCACCCTGCCAGAGGTC	ACCTGCATTCTGCCATATATTTCATGT	330	59°C: Ei	15	35	0	0	0	26	76	3	-	-	X
					64ºC: Cc
80555	MT236119 - MT236128	TGCTCCTGGGTGTCTGCAGA	TTGCTTCCAGGTAGAAGGGGAG	338	59°C	15	15	2	2	2	10	46	3	2	3
109472	MT230990 - MT231002	TCCACCACAGAAGGTACTAATCACA	ACGTGGAAAATGCTGTAGACCCA	313	58°C	52	39	8	2	2	36	139	3	2	5	X	X
114650	MT236129 - MT236138	TGCTGATTCGCATGAGGCAC	ACGCCATGACATAGACGGAAG	329	57°C	53	39	6	2	0	37	137	1	4	3	X	X
267557	MT236139 - MT236155	TGGATCTTGGGAGGAGTACTGT	CCCTTTGGGTATGAGCACATT	344	56°C	47	39	2	2	0	8	98	1	0	1	X
