## Supplementary Table S3 for "New genetic insights about hybridization and population structure of hawksbill and loggerhead turtles from Brazil"

### Sheet: mtDNA
Table S3. Mitochondrial haplotypes and their respective clades for each individual studied in the population analyses. The clades were defined following Shamblin et al. (2014) for Caretta caretta, and Vargas et al. (2016) and Leroux et al. (2012) for Eretmochelys imbricata. Legend for Brazilian localities: Rio de Janeiro (RJ), Sergipe (SE), Espírito Santo (ES), Rio Grande do Norte (RN), Fernando …
Individual	Species	Locality	mtDNA Haplotype	Clade
63	Caretta caretta	RJ	CC-A4.2	1B
65	Caretta caretta	SE	CC-A4.1	1B
78	Caretta caretta	ES	NA	NA
81	Caretta caretta	RJ	CC-A4.2	1B
82	Caretta caretta	RJ	CC-A4.2	1B
84	Caretta caretta	RN	CC-A1.3	1B
88	Caretta caretta	SE	CC-A4.2	1B
102	Caretta caretta	SE	CC-A4.1	1B
105	Caretta caretta	SE	CC-A24	1B
113	Caretta caretta	SE	CC-A24	1B
128	Caretta caretta	ES	CC-A4.2	1B
227	Caretta caretta	BA	CC-A4.1	1B
229	Caretta caretta	ES	CC-A4.2	1B
243	Caretta caretta	BA	CC-A4.1	1B
267	Caretta caretta	RJ	CC-A4.1	1B
277	Caretta caretta	RJ	CC-A4	1B
292	Caretta caretta	RJ	CC-A4.2	1B
332	Caretta caretta	BA	CC-A4.2	1B
352	Caretta caretta	ES	CC-A4.2	1B
371	Caretta caretta	RJ	CC-A4.2	1B
406	Caretta caretta	RJ	CC-A4.2	1B
454	Caretta caretta	RJ	CC-A4.2	1B
475	Caretta caretta	ES	CC-A4.2	1B
496	Caretta caretta	ES	CC-A4.2	1B
530	Caretta caretta	RJ	CC-A4.2	1B
567	Caretta caretta	ES	CC-A4.1	1B
579	Caretta caretta	ES	CC-A4.2	1B
580	Caretta caretta	ES	CC-A4.2	1B
624	Caretta caretta	BA	CC-A4.2	1B
625	Caretta caretta	BA	CC-A4.2	1B
640	Caretta caretta	BA	CC-A4.2	1B
655	Caretta caretta	ES	CC-A4.1	1B
1003	Caretta caretta	SE	CC-A24.1	1B
1047	Caretta caretta	SE	CC-A4.2	1B
1278	Caretta caretta	BA	NA	NA
2264	Caretta caretta	SE	CC-A4.2	1B
2278	Caretta caretta	SE	CC-A4.1	1B
2384	Caretta caretta	SE	CC-A4.2	1B
R0269	Caretta caretta	ERG	CC-A33	1A
R0270	Caretta caretta	ERG	CC-A4.1	1B
R0275	Caretta caretta	ERG	CC-A11.6	1B
R0279	Caretta caretta	ERG	CC-A4.1	1B
R0280	Caretta caretta	ERG	CC-A11.6	1B
R0285	Caretta caretta	ERG	CC-A33	1A
R0286	Caretta caretta	ERG	CC-A34	1A
R0320	Caretta caretta	ERG	CC-A11.6	1B
R0335	Caretta caretta	ERG	CC-A34	1A
R0337	Caretta caretta	ERG	CC-A4.1	1B
R0340	Caretta caretta	ERG	CC-A2.1	2
R0364	Caretta caretta	ERG	CC-A4.1	1B
R0367	Caretta caretta	ERG	CC-A4.1	1B
R0381	Caretta caretta	ERG	CC-A4.1	1B
R0382	Caretta caretta	ERG	CC-A2.1	2
R0028	Eretmochelys imbricata	AR	EiA01	A1
R0031	Eretmochelys imbricata	AR	EiA01	A1
R0040	Eretmochelys imbricata	BA	EiA01	A1
R0050	Eretmochelys imbricata	BA	EiA61	A1
R0051	Eretmochelys imbricata	BA	EiA32	A1
R0071	Eretmochelys imbricata	AR	EiIP16	IP2
R0091	Eretmochelys imbricata	BA	EiA01	A1
R0092	Eretmochelys imbricata	BA	EiA32	A1
R0096	Eretmochelys imbricata	FN	EiIP16	IP2
R0102	Eretmochelys imbricata	FN	EiA62	A1
R0104	Eretmochelys imbricata	FN	EiIP33	IP1
R0105	Eretmochelys imbricata	FN	EiA61	A1
R0117	Eretmochelys imbricata	FN	EiA11	A2
R0129	Eretmochelys imbricata	FN	EiA49	IP2
R0142	Eretmochelys imbricata	BA	EiA01	A1
R0152	Eretmochelys imbricata	SE	EiA01	A1
R0155	Eretmochelys imbricata	RN	EiA01	A1
R0160	Eretmochelys imbricata	RN	EiA01	A1
R0161	Eretmochelys imbricata	RN	EiA01	A1
R0164	Eretmochelys imbricata	RN	EiA62	A1
R0166	Eretmochelys imbricata	RN	EiA01	A1
R0167	Eretmochelys imbricata	RJ	EiA01	A1
R0173	Eretmochelys imbricata	BA	EiA01	A1
R0175	Eretmochelys imbricata	BA	EiA01	A1
R0176	Eretmochelys imbricata	BA	EiA01	A1
R0184	Eretmochelys imbricata	BA	EiA01	A1
R0192	Eretmochelys imbricata	BA	EiA32	A1
R0206	Eretmochelys imbricata	BA	EiA62	A1
R0218	Eretmochelys imbricata	BA	EiA61	A1
R0227	Eretmochelys imbricata	AR	EiA02	A1
R0229	Eretmochelys imbricata	AR	EiA75	IP2
R0242	Eretmochelys imbricata	AR	EiA49	IP2
R0249	Eretmochelys imbricata	FN	EiA01	A1
R0591	Eretmochelys imbricata	RN	EiA01	A1
R0592	Eretmochelys imbricata	RN	EiA62	A1
R0595	Eretmochelys imbricata	RN	EiA01	A1
R0596	Eretmochelys imbricata	RN	EiA01	A1
R0597	Eretmochelys imbricata	RN	EiA01	A1
R0599	Eretmochelys imbricata	RN	EiA01	A1
