## Supplementary Table S4 for "New genetic insights about hybridization and population structure of hawksbill and loggerhead turtles from Brazil"

### Sheet: Partition models
Table S4. Best-fit partitioning model of molecular evolution of multilocus data.
Subset	Best model	Loci by partition
1	K80+G	421 and 109472
2	HKY+I	23712, 31476 and 114650
3	K80+I+G	856 and 267557
4	TVMef+I	42006, 30573 and 966
5	HKY	3061 and 67959
6	F81+I	46208 and 76958
