## Supplementary Table S5 for "New genetic insights about hybridization and population structure of hawksbill and loggerhead turtles from Brazil"

### Sheet: Resenquencing
Table S5. Resequencing of mtDNA control region, RAG1 and CMOS for the misidentified samples. The number correspond to the Genbank accession for the haplotypes.
Samples	mtDNA	RAG1	CMOS
R0217	KF840725	JF415120	JF415098
R0069	KF709641	JF415123	JF415105/JF415099
R0072	EF210779	JF415123	JF415099
